# Horizontal transfer of an antimicrobial peptide across insects

**DOI:** 10.64898/2026.03.03.709459

**Authors:** Cedric Aumont, Pankaj Dhakad, Yi-Ming Weng, David M. Alff, Dino P. McMahon, Mark A. Hanson

## Abstract

Antimicrobial peptides (AMPs) are key defence molecules of the innate immune system. Understanding the origins of AMPs can help to explain how immune systems acquire novelty and vary in their defence capacities. However, AMPs evolve rapidly, and so the origins of similar AMPs across organisms is often unclear. Furthermore, false negatives due to low search sensitivity are common and can hinder confident annotations about true absences. As a result, understanding whether similar AMP genes found in diverse organisms represent ancestral molecules or evolutionary novelties has been challenging. Here, we present evidence of horizontal gene transfer (HGT) of the antifungal peptide gene Drosomycin across insects. We show that in Diptera, the presence of Drosomycin is restricted to the Drosophila Melanogaster species group and additionally the distant relative Drosophila busckii. We go on to recover Drosomycin genes in cockroaches (Blattodea), mantises (Mantodea), katydids (Orthoptera), beetles (Coleoptera), parasitic wasps (Hymenoptera), and a recently acquired and pseudogenized Drosomycin locus in Liposcelis booklice (Psocodea), but not other insects. Explaining this diversity through shared ancestry requires at least 60 independent loss events, or just nine HGT events. Previous studies have suggested that similar AMPs found across divergent species reflect conservation from a common ancestor, or due to their small size, that they arose via convergent evolution. Our findings suggest horizontal gene transfer can be responsible for the presence of some AMP genes scattered across the tree of life. By presenting a mechanism through which immune systems can acquire novelty, our study also suggests a possible explanation for certain lineage-specific defence competencies against infectious disease. While loss of AMP genes is well-documented, here we suggest gain of AMPs can occur just as suddenly.
