## Supplementary material for "Horizontal transfer of an antimicrobial peptide across insects": Data File S: Data File S10 - CMH tables.xlsx

### Sheet: Legend
Data File S10	Overview of the datasets used for testing the percentage of similarities between Drs sequences
Tab title	Caption
List of species used	List of species used in the comparison of similarity between taxonomic group sharing drosomycin. We cluster the species harbouring Drs in 9 groups to compare the similarity of the IPT domain and Drs mature peptide within and among these groups.
Percentage ID and CMH tables	Tables used for the calculation of similarities between sequences and the statistical tests

### Sheet: List of species used
List of species used in the comparison of similarity between taxonomic group sharing drosomycin. We cluster the species harbouring Drs in 9 groups to compare the similarity of the IPT domain and Drs mature peptide within and among these groups.
Analytic group index	Taxonomic group name	Species	Genome accession number
1	Katydid	Roeseliana roeselii	GCA_982193155.1
1	Katydid	Anabrus simplex	GCA_040414725.1
1	Katydid	Antaxius spinibrachius	GCA_978898835.1
2	Mantis	Hymenopus coronatus	GCA_030762935.1
2	Mantis	Tenodera sinensis	GCA_030765045.1
2	Mantis	Mantis religiosa	GCA_030765055.1
2	Mantis	Deroplatys truncata	GCA_030765065.1
2	Mantis	Metallyticus violacea	GCA_030762175.1
3	Roach	Blatta orientalis	GCA_053541225.1
3	Roach	Periplaneta americana	GCF_040183065.1
3	Roach	Loboptera decipiens	GCA_964662295.1
3	Roach	Ectobius pallidus	GCA_964059185.1
3	Roach	Blattella germanica	GCA_000762945.2
3	Roach	Lamproblatta sp	GCA_054369575.1
3	Roach	Macropanesthia lithgowae	GCA_056632525.1
3	Roach	Neogeoscapheus dahmsi	GCA_056783955.1
3	Roach	Panesthia tryoni tegminifera	GCA_056783915.1
3	Roach	Parapanesthia gigantea	GCA_056783875.1
4	Braconidae	Aleiodes leptofemur	GCA_963942555.1
4	Braconidae	Alysia alticola	GCA_982375375.1
4	Braconidae	Asobara japonica	GCA_049862395.1
4	Braconidae	Coelinius sp	GCA_035578325.1
4	Braconidae	Diachasma alloeum	GCA_001412515.3
4	Braconidae	Diachasmimorpha longicaudata	GCA_034640455.1
4	Braconidae	Fopius arisanus	GCA_000806365.1
4	Braconidae	Psyttalia concolor	GCA_030522845.1
5	Prototrumorpha	Belonocnema kinseyi	GCA_010883055.1
5	Prototrumorpha	Dryocosmus kuriphilus	GCA_038277395.1
5	Prototrumorpha	Ormyrus rosae	GCA_035047165.1
5	Prototrumorpha	Sycobia sp	GCA_018907035.1
5	Prototrumorpha	Sycophila sp	GCA_018906775.1
5	Prototrumorpha	Synergus japonicus	GCA_900474275.1
6	Busprestoidea (included in Elateroidea for the analysis)	Agrilus cyanescens	GCA_947389935.1
6	Elateroidea	Agriotes lineatus	GCA_965788545.1
6	Elateroidea	Agrypnus murinus	GCA_929113105.1
7	Cucujiformia	Acanthoscelides obtectus	GCA_058970975.1
7	Cucujiformia	Agelastica alni	GCA_950111635.2
7	Cucujiformia	Aromia moschata	GCA_029963805.1
7	Cucujiformia	Aspidapion aeneum	GCA_963576565.1
7	Cucujiformia	Bruchidius siliquastri	GCA_949316355
7	Cucujiformia	Callosobruchus maculatus	GCA_040182625.1
7	Cucujiformia	Crepidodera aurea	GCA_949320105
7	Cucujiformia	Crioceris asparagi	GCA_958507055
7	Cucujiformia	Cryptophagus acutangulus	GCA_963556235.1
7	Cucujiformia	Diabrotica virgifera	GCA_917563875.2
7	Cucujiformia	Diaprepes abbreviatus	GCA_034092305.1
7	Cucujiformia	Donacia provostii	GCA_052550795.1
7	Cucujiformia	Galerucella nymphaeae	GCA_963978555.1
7	Cucujiformia	Leiosoma deflexum	GCA_965260835.1
7	Cucujiformia	Liophloeus tessulatus	GCA_978021545.1
7	Cucujiformia	Lochmaea capreae	GCA_949126875.1
7	Cucujiformia	Luperus flavipes	GCA_982446645.1
7	Cucujiformia	Magdalis barbicornis	GCA_965663545.1
7	Cucujiformia	Molorchus minor	GCA_029963825.1
7	Cucujiformia	Monolepta hieroglyphica	GCA_045514875.1
7	Cucujiformia	Neocrepidodera transversa	GCA_963243735.1
7	Cucujiformia	Oxystoma pomonae	GCA_963921995.1
7	Cucujiformia	Pachyrhinus lethierryi	GCA_965118235.1
7	Cucujiformia	Philopedon plagiatum	GCA_963971165.1
7	Cucujiformia	Phyllobius pyri	GCA_980746795.1
7	Cucujiformia	Podagrica fuscicornis	GCA_980253055.1
7	Cucujiformia	Polydrusus impressifrons	GCA_977013515.1
7	Cucujiformia	Trigonoscuta pilosa	GCA_046128435.1
7	Cucujiformia	Uleiota planata	GCA_965112455.1
8	Melanogaster	Drosophila yakuba	GCF_016746365.2
8	Melanogaster	Drosophila takahashii	GCA_018152695.1
8	Melanogaster	Drosophila melanogaster	GCF_000001215.4
8	Melanogaster	Drosophila fuyamai	GCA_018153365.1
8	Melanogaster	Drosophila santomea	GCA_016746245.2
8	Melanogaster	Drosophila sechellia	GCA_004382195.2
8	Melanogaster	Drosophila ananassae	GCF_017639315.1
8	Melanogaster	Drosophila baimaii	GCA_018874675.1
8	Melanogaster	Drosophila biarmipes	GCF_025231255.1
8	Melanogaster	Drosophila bipectinata	GCF_018153845.1
9	Busckii	Drosophila busckii	GCF_001277935.1

### Sheet: Percentage ID and CMH tables
						Percentage of mature Drs peptide sequence similarity within wasps families. Sequence similarity were averaged against the consensus sequence of the taxonimic group.
Percentage Identity matrix among consensus sequences of
Drs Signal Peptide	Blattodea	Coleoptera	Mantodea	D. melanogaster
Blattodea	100	72.22	61.11	16.67
Coleoptera	72.22	100	50	11.11			Drs Mature Peptide
Mantodea	61.11	50	100	30.43		Braconidae	85.2568
D. melanogaster	16.67	11.11	30.43	100		Cynipoidea	73.4544
						Chalcidoidea	73.66
Percentage of sequence similarity for within taxonomic groups harbouring Drs for the IPT domain and Drs mature peptide. Sequence similarity were averaged against the consensus sequence of the taxonimic group.				Table for Mantel-Haenszel chi-squared test corrected by sequence length. The test include for each gene region of interest (IPT_NFkappaB and MatPepDRS) a column indicating the average number of sites identical to the consensus sequence of the taxonomic group and a second column indicating the number of site that differ from consensus.
	IPT_NFkappaB	MatPep DRS			IPT_NFkappaB		MatPep DRS
Katydids	100	73.1971		Katydids	72	0	32	12
Mantodea	98.61	78.4128		Mantodea	71	1	35	9
Blattodea	90.556	75.3355		Blattodea	65	7	33	11
Braconidae	91.9387	85.2568		Braconidae	71	6	38	6
Prototrumorpha	68.5778	66.2869		Prototrumorpha	49	23	30	15
Elateroidea	90.6383	89.92		Elateroidea	66	7	40	4
Cucujiformia	84.0426	86.2697		Cucujiformia	61	12	40	6
Drosophila	98.055	81.2866		Drosophila	71	1	36	8
Busckii	100	62.93
Percentage Identity matrix among consensus sequences of
IPT_NFkappaB	Katydids	Mantodea	Blattodea	Braconidae	Prototrumorpha	Elateroidea	Cucujiformia	Drosophila	Busckii
Katydids	100	80.56	79.17	68.06	68.06	73.61	69.44	63.89	63.89
Mantodea	80.56	100	86.11	72.22	65.28	73.61	70.83	69.44	70.83
Blattodea	79.17	86.11	100	70.83	65.28	70.83	65.28	68.06	68.06
Braconidae	68.06	72.22	70.83	100	66.67	63.89	63.89	62.5	63.89
Prototrumorpha	68.06	65.28	65.28	66.67	100	55.56	61.11	59.72	59.72
Elateroidea	73.61	73.61	70.83	63.89	55.56	100	76.71	65.28	63.89
Cucujiformia	69.44	70.83	65.28	63.89	61.11	76.71	100	62.5	62.5
Drosophila	63.89	69.44	68.06	62.5	59.72	65.28	62.5	100	95.83
Busckii	63.89	70.83	68.06	63.89	59.72	63.89	62.5	95.83	100
MatPep DRS	Katydids	Mantodea	Blattodea	Braconidae	Prototrumorpha	Elateroidea	Cucujiformia	Drosophila	Busckii
Katydids	100	81.82	81.82	86.36	72.73	86.36	86.36	86.36	68.18
Mantodea	81.82	100	84.09	93.18	77.27	93.18	90.91	93.18	65.91
Blattodea	81.82	84.09	100	90.91	81.82	84.09	88.64	90.91	72.73
Braconidae	86.36	93.18	90.91	100	79.55	88.64	93.18	100	72.73
Prototrumorpha	72.73	77.27	81.82	79.55	100	77.27	77.27	79.55	65.91
Elateroidea	86.36	93.18	84.09	88.64	77.27	100	95.45	88.64	65.91
Cucujiformia	86.36	90.91	88.64	93.18	77.27	95.45	100	93.18	70.45
Drosophila	86.36	93.18	90.91	100	79.55	88.64	93.18	100	72.73
Busckii	68.18	65.91	72.73	72.73	65.91	65.91	70.45	72.73	100
Table for Mantel-Haenszel chi-squared test corrected by sequence length. The test include for each gene region of interest (IPT_NFkappaB and MatPepDRS) a column indicating the average number of sites identical to the consensus sequence of the taxonomic group and a second column indicating the number of site that differ from consensus. The length of the alignment of the consensus sequence is shown…
	IPT_NFkappaB (72aa)		MatPep DRS (44aa)
Katydids vs Mantodea	58.0032	13.9968	36.0008	7.9992
Katydids vs Blattodea	57.0024	14.9976	36.0008	7.9992
Katydids vs Braconidae	49.0032	22.9968	37.9984	6.0016
Katydids vs Prototrumorpha	49.0032	22.9968	32.0012	11.9988
Katydids vs Elateroidea	52.9992	19.0008	37.9984	6.0016
Katydids vs Cucujiformia	49.9968	22.0032	37.9984	6.0016
Katydids vs Drosophila	46.0008	25.9992	37.9984	6.0016
Katydids vs Busckii	46.0008	25.9992	29.9992	14.0008
Mantodea vs Blattodea	61.9992	10.0008	36.9996	7.0004
Mantodea vs Braconidae	51.9984	20.0016	40.9992	3.0008
Mantodea vs Prototrumorpha	47.0016	24.9984	33.9988	10.0012
Mantodea vs Elateroidea	52.9992	19.0008	40.9992	3.0008
Mantodea vs Cucujiformia	50.9976	21.0024	40.0004	3.9996
Mantodea vs Drosophila	49.9968	22.0032	40.9992	3.0008
Mantodea vs Busckii	50.9976	21.0024	29.0004	14.9996
Blattodea vs Braconidae	50.9976	21.0024	40.0004	3.9996
Blattodea vs Prototrumorpha	47.0016	24.9984	36.0008	7.9992
Blattodea vs Elateroidea	50.9976	21.0024	36.9996	7.0004
Blattodea vs Cucujiformia	47.0016	24.9984	39.0016	4.9984
Blattodea vs Drosophila	49.0032	22.9968	40.0004	3.9996
Blattodea vs Busckii	49.0032	22.9968	32.0012	11.9988
Braconidae vs Prototrumorpha	48.0024	23.9976	35.002	8.998
Braconidae vs Elateroidea	46.0008	25.9992	39.0016	4.9984
Braconidae vs Cucujiformia	46.0008	25.9992	40.9992	3.0008
Braconidae vs Drosophila	45	27	44	0
Braconidae vs Busckii	46.0008	25.9992	32.0012	11.9988
Prototrumorpha vs Elateroidea	40.0032	31.9968	33.9988	10.0012
Prototrumorpha vs Cucujiformia	43.9992	28.0008	33.9988	10.0012
Prototrumorpha vs Drosophila	42.9984	29.0016	35.002	8.998
Prototrumorpha vs Busckii	42.9984	29.0016	29.0004	14.9996
Elateroidea vs Cucujiformia	55.2312	16.7688	41.998	2.002
Elateroidea vs Drosophila	47.0016	24.9984	39.0016	4.9984
Elateroidea vs Busckii	46.0008	25.9992	29.0004	14.9996
Cucujiformia vs Drosophila	45	27	40.9992	3.0008
Cucujiformia vs Busckii	45	27	30.998	13.002
Drosophila vs Busckii	68.9976	3.0024	32.0012	11.9988
